# Integrative analysis of genomic variants reveals new associations of candidate haploinsufficient genes with congenital heart disease

**DOI:** 10.1101/2020.06.25.169573

**Authors:** E Audain, A Wilsdon, J Breckpot, JMG Izarzugaza, TW Fitzgerald, AK Kahlert, A Sifrim, F Wünnemann, Y Perez-Riverol, H Abdul-Khaliq, M Bak, AS Bassett, JW Belmont, DW Benson, F Berger, I Daehnert, K Devriendt, S Dittrich, P Daubeney, V Garg, K Hackmann, K Hoff, P Hofmann, G Dombrowsky, T Pickardt, U Bauer, BD Keavney, S Klaassen, HH Kramer, CR Marshall, DM Milewicz, SA Lemaire, J Coselli, ME Mitchell, A Tomita-Mitchell, SK Prakash, K Stamm, AFR Stewart, CK Silversides, R Siebert, B Stiller, JA Rosenfeld, I Vater, AV Postma, A Caliebe, JD Brook, G Andelfinger, ME Hurles, B Thienpont, LA Larsen, MP Hitz

## Abstract

Congenital Heart Disease (CHD) affects approximately 7-9 children per 1000 live births. Numerous genetic studies have established a role for rare genomic variants at the copy number variation (CNV) and single nucleotide variant level. In particular, the role of *de novo* mutations (DNM) has been highlighted in syndromic and non-syndromic CHD. To identify novel haploinsufficient CHD disease genes we performed an integrative analysis of CNVs and DNMs identified in probands with CHD including cases with sporadic thoracic aortic aneurysm (TAA). We assembled CNV data from 7,958 cases and 14,082 controls and performed a gene-wise analysis of the burden of rare genomic deletions in cases versus controls. In addition, we performed mutation rate testing for DNMs identified in 2,489 parent-offspring trios. Our combined analysis revealed 21 genes which were significantly affected by rare genomic deletions and/or constrained non-synonymous *de novo* mutations in probands. Fourteen of these genes have previously been associated with CHD while the remaining genes (*FEZ1, MYO16, ARID1B, NALCN, WAC, KDM5B* and *WHSC1*) have only been associated in singletons and small cases series, or show new associations with CHD. In addition, a systems level analysis revealed shared contribution of CNV deletions and DNMs in CHD probands, affecting protein-protein interaction networks involved in Notch signaling pathway, heart morphogenesis, DNA repair and cilia/centrosome function. Taken together, this approach highlights the importance of re-analyzing existing datasets to strengthen disease association and identify novel disease genes.
