## Supplemental Table 1-3 for "Integrative analysis of genomic variants reveals new associations of candidate haploinsufficient genes with congenital heart disease"

### Sheet: ST1_CNV_Stats
	Duplications	Deletions	All_CNVs
N. individuals CHD Cases	6700	7107	7958
N. individuals Controls	14079	14040	14082

### Sheet: ST2_CNV_Cases_Sources
Source description or PMID	Number of Individuals	Total CNVs	Deletions	Duplications	Phenotype	Platform description	Notes
Signature	1615	6525	2800	3725	CHD	Custom Signature
Decipher_database	1221	1666	920	746	CHD	Numerous
21092924	777	14324	6252	8072	TAA	Illumina Human CNV370-Quad BeadChip, Illumina Human 660W-Quad BeadChip
22318994	742	19939	12477	7462	CHD	Affymetrix Array 6.0
Sifrim_Hitz	692	1241	528	713	CHD	WES, V4 Agilent
ISCA	629	629	333	296	CHD	Numerous
22939634	432	519	268	251	CHD	Affymetrix 6.0 array, Agilent CGH 44k/105K
22912587	340	14415	9050	5365	CHD	Affymetrix Array 6.0
Leuven	204	1882	1026	856	CHD	Numerous
Kiel	181	215	114	101	CHD	Affymetrix 6.0, Agilent 244K CGH array
22969434	178	3929	2746	1183	CHD	Affymetrix Array 6.0
22929023	123	123	68	55	CHD	CGH array, Agilent CGH 44k/105k/180k oligo array
Brompton	94	5086	4087	999	CHD	Affymetrix Array 6.0
26655555 (Table S2)	91	245	139	106	CHD	Affymetrix Array 6.0
18535492,22349727	63	342	185	157	CHD	CGH array
Dresden	48	93	51	42	CHD	NA
27637763	37	55	24	31	CHD	IlluminaHumanOmni2.5
24115576	35	43	13	30	CHD	CGH array	720 K Human Whole-Genome Tiling v3. 0 array
20138633	27	27	11	16	CHD	CGH array
21282601	26	29	0	29	CHD	Illumina 610Quad Beadchip
Amsterdam	19	325	199	126	CHD	CGH array
24718970	18	20	11	9	CHD	Affymetrix CytoScan HD array
26716421	18	27	12	15	CHD	Affymetrix Cytoscan HD array, Agilent CGH 180K oligo array
18713793	13	13	3	10	CHD	CGH array
21457232	12	13	0	13	CHD	CGH array
22010865	12	12	8	4	CHD	Affymetrix GeneChip 100 K array
19597493	10	10	0	10	CHD	Affymetrix Array 6.0
19863549	9	9	2	7	CHD	Agilent 244K CGH array
22383218	9	9	1	8	CHD	Affymetrix Array 6.0
17384091	8	8	3	5	CHD	CGH array
18461090	8	8	8	0	CHD	CGH array
19388127	8	8	5	3	CHD	Affymetrix GeneChip 500K array
19500772	7	7	7	0	CHD	Agilent 244K CGH array, Affymetrix GeneChip 6.0 array
18784092	6	6	5	1	CHD	CGH array
21496010	6	6	5	1	CHD	CGH array
17601928	5	5	5	0	CHD	Affymetrix GeneChip 100K array
17873117	5	5	5	0	CHD	CGH array
20206336	5	5	5	0	CHD	CGH array
21267005	5	5	5	0	CHD	CytoChip microarray (CHG array), Affymetrix SNP Array 6.0, Agilent 44K oligo arrray, Roche-Nimblegen 135K oligo array
17124408	4	4	4	0	CHD	CGH array
18405349	4	4	2	2	CHD	CGH array
19460468	4	4	4	0	CHD	CGH array
19606479	4	4	4	0	CHD	Agilent 244K CGH array
19921647	4	4	4	0	CHD	Agilent CGH 44B array
21120947	4	5	4	1	CHD	Agilent 244K CGH array
21204235	4	4	4	0	CHD	CytoChip v2.0 (CHG array)
15117819	3	3	3	0	CHD	NA
16736036	3	3	3	0	CHD	CGH HumArray 2.0 and HumArray 3.1
16954676	3	3	0	3	CHD	CGH 1Mb
17668379	3	4	4	0	CHD	aCGH
18282819	3	3	0	3	CHD	aCGH
18413373	3	3	1	2	CHD	BioPrime aCGH
18952847	3	3	3	0	CHD	NA	RTpcr
19833603	3	3	0	3	CHD	Agilent 44K CGH array
20425826	3	3	3	0	CHD	Agilent 44K CGH array
20493459	3	3	3	0	CHD	Agilent 244K CGH array
21248748	3	3	3	0	CHD	aCGH Roche NimbleGen
16909388	2	2	2	0	CHD	Affymetrix GeneChip Human Mapping 100K arrays
17431904	2	2	0	2	CHD	NA	SNP microarray
17621639	2	2	2	0	CHD	aCGH
17720646	2	2	2	0	CHD	aCGH
17766364	2	2	2	0	CHD	Agilent CGH, Agilent CGH custome
18074389	2	2	2	0	CHD	Bioprime Array CGH
18076123	2	2	2	0	CHD	aCGH
18179902	2	2	2	0	CHD	Agilent 244K Whole Human Genome Oligo Microarray
18203180	2	2	2	0	CHD	aCGH
18384145	2	2	2	0	CHD	FISH BAC
18393291	2	2	2	0	CHD	FISH BAC
18550696	2	2	0	2	CHD	CGH
18561338	2	2	2	0	CHD	BAC aCGH
18698622	2	2	2	0	CHD	CMA/aCGH
19807740	2	2	1	1	CHD	BAC aCGH, 105K Syndrome Plus Oxford Gene, Agilent 44K CGH array
19878743	2	2	2	0	CHD	Agilent Human Genome CGH microarray 44K
19921640	2	3	3	0	CHD	Agilent Human Genome CGH microarray 44K kit
20030804	2	3	2	1	CHD	BAC aCGH
20125191	2	2	2	0	CHD	Agilent Human Genome CGH microarray 44K
20848651	2	2	2	0	CHD	aCGH custome
20969981	2	2	2	0	CHD	Agilent Human Genome CGH microarray 44K
21068127	2	2	2	0	CHD	Custom 1 Mb aCGH
21108391	2	2	2	0	CHD	aCGH
21115145	2	2	2	0	CHD	Agilent Human Genome CGH microarray 44K
21150890	2	2	0	2	CHD	aCGH
21548129	2	2	2	0	CHD	numerous
22529060	2	3	2	1	CHD	aCGH
10417299	1	1	1	0	CHD	FISH BAC
11568928	1	1	1	0	CHD	Fish BAC/PAC
11836375	1	1	1	0	CHD	FISH BAC
12529712	1	1	1	0	CHD	FISH BAC
14628292	1	1	1	0	CHD	FISH BAC
15253763	1	1	1	0	CHD	FISH BAC
15549396	1	1	1	0	CHD	aCGH
15578619	1	1	1	0	CHD	FISH / aCGH
15672384	1	1	1	0	CHD	Human BAC Array 1400 chip (Spectral Genomics, Houston, TX)
15704124	1	1	1	0	CHD	FISH BAC
15810003	1	1	1	0	CHD	FISH BAC
15831592	1	1	1	0	CHD	FISH BAC
15937949	1	1	1	0	CHD	FISH BAC
15980116	1	1	1	0	CHD	aCGH
16175506	1	1	1	0	CHD	aCGH
16267671	1	1	1	0	CHD	aCGH
16283669	1	1	1	0	CHD	aCGH
16470726	1	1	1	0	CHD	FISH BAC
16472378	1	1	1	0	CHD	aCGH
16502431	1	1	1	0	CHD	FISH BAC
16619270	1	1	1	0	CHD	Affymetrix GeneChip 50K Xba chip
16717456	1	1	1	0	CHD	aCGH
16761289	1	1	0	1	CHD	FISH BAC
16840569	1	1	1	0	CHD	aCGH
16865294	1	1	0	1	CHD	aCGH / FISH BAC
16955412	1	1	1	0	CHD	Metaphase CGH
17081814	1	1	1	0	CHD	NA
17256798	1	1	1	0	CHD	aCGH
17337261	1	1	1	0	CHD	Array-CGH at 1 Mb
17339581	1	1	1	0	CHD	aCGH
17360722	1	1	1	0	CHD	aCGH
17394389	1	1	1	0	CHD	aCGH
17473832	1	1	1	0	CHD	aCGH
17512813	1	1	1	0	CHD	aCGH
17568414	1	1	1	0	CHD	aCGH
17579672	1	1	0	1	CHD	aCGH
17632770	1	1	0	1	CHD	FISH BAC
17632781	1	1	1	0	CHD	aCGH
17702016	1	1	0	1	CHD	aCGH
17847001	1	1	1	0	CHD	Affymetrix 100K array
17998173	1	1	1	0	CHD	Custom 1 Mb aCGH
18000908	1	1	0	1	CHD	75 kb aCGH
18006398	1	1	0	1	CHD	FISH BAC
18024240	1	1	1	0	CHD	aCGH
18080328	1	1	1	0	CHD	aCGH
18178631	1	1	1	0	CHD	aCGH
18342594	1	1	0	1	CHD	GeneChip Human Mapping 250K Nsp SNP array (Affymetrix)
18445044	1	1	1	0	CHD	BAC aCGH
18458017	1	1	1	0	CHD	array-CGH (Nimblegen
18470894	1	1	1	0	CHD	FISH BAC
18487507	1	1	1	0	CHD	Agilent 244K Whole Human Genome CGH arrays
18536049	1	1	1	0	CHD	Version 5.0 array-CGH is a targeted BAC/PAC micro- array
18628311	1	1	1	0	CHD	Agilent Human Genome CGH Microarray 244K/105K
18688872	1	1	1	0	CHD	BAC aCGH
18721913	1	1	1	0	CHD	250K StyI array, Affymetrix
18925675	1	1	1	0	CHD	32K BAC Array CGH Chip
18925681	1	1	1	0	CHD	FISH BAC
19015223	1	1	1	0	CHD	Affymetrix 250K microarrays
19022414	1	1	1	0	CHD	Agilent Human Genome CGH microarray 44-100k
19126570	1	1	1	0	CHD	Sanger 1 Mb aCGH, Agilent 244 k oligonucleotide, Cytochip V2 Microarray 1 Mb
19137569	1	1	1	0	CHD	Affy- metrix Genome-Wide Human SNP Array 6.0
19215039	1	1	1	0	CHD	aCGH
19253379	1	1	1	0	CHD	HumanHap550 Genotyping Beadchip v.1.0 Illumina
19264732	1	1	1	0	CHD	CMA BAC
19277063	1	1	1	0	CHD	Agilent array-CGH 244K
19303465	1	1	1	0	CHD	Affymetrix 250k SNP array platform
19324102	1	1	1	0	CHD	Agilent Human Genome CGH Microarray 44B Kit
19353584	1	1	0	1	CHD	Affymetrix 500K oligonucleotide array
19420931	1	1	0	1	CHD	Agilent customized 44k array
19576303	1	1	1	0	CHD	Agilent 105A oligonucleotide microarray
19576304	1	1	1	0	CHD	38 K BAC aCGH
19610115	1	1	1	0	CHD	Agilent 44k array
19610119	1	1	1	0	CHD	Tiling 32K BAC array-CGH
19760623	1	1	1	0	CHD	Affymetrix 250k SNP array platform
19772954	1	1	0	1	CHD	Affymetrix GeneChip 500 K array
19855134	1	1	1	0	CHD	aCGH
20101692	1	1	1	0	CHD	Agilent 44k array
20215058	1	1	1	0	CHD	Agilent 44k array
20345475	1	1	1	0	CHD	SignatureChip BAC array, SignatureChip 105K oligonucleotide microarray
20425831	1	1	1	0	CHD	Agilent Human Genome Microarray Kit 244K
20478419	1	1	1	0	CHD	Agilent Human Genome CGH Microarray Kit 244K
20598760	1	1	1	0	CHD	Affymetrix GeneChip® Human Mapping 250 K NspI Array
20599530	1	1	1	0	CHD	Agilent Human Genome CGH Microarray 44K / 105K
20635336	1	1	1	0	CHD	Agilent 44K, 105K, 244K microarrays
20635360	1	1	0	1	CHD	Agilent 44k array
20670697	1	1	1	0	CHD	Affymetrix 250k/Nsp chip
20717166	1	1	1	0	CHD	Customized aCGH
20805988	1	1	1	0	CHD	Agilent 244K, 105K whole-genome microarray
20830802	1	1	1	0	CHD	Illumina Whole genome SNP array Q610-Quad bead chip
20962017	1	1	1	0	CHD	aCGH
21062444	1	1	0	1	CHD	Agilent 44K, 105K, 180K whole-genome microarray
21082655	1	1	1	0	CHD	Affymetrix Human Mapping 250 K Nsp Array
21108400	1	1	1	0	CHD	Signature BAC array
21204218	1	1	1	0	CHD	SignatureChip V3.0 aCGH, SignatureChip OS V1.1 aCHG
21204230	1	1	1	0	CHD	SignatureChipWG BAC array,
21234968	1	1	0	1	CHD	SignatureChipOS 105K array
21271656	1	1	0	1	CHD	FISH BAC
21344639	1	1	1	0	CHD	Agilent 244K whole-genome array
21355681	1	1	1	0	CHD	Agilent Human Genome Microarray
21373258	1	1	1	0	CHD	Version 6 BAC array
21397059	1	1	1	0	CHD	Agilent Human Genome CGH Microarray Kit 44 K
21567913	1	1	1	0	CHD	BAC aCGH
21594994	1	1	1	0	CHD	Agilent Human Genome CGH microarray 44K
26704054	1	43	18	25	CHD	Illumina HumanHap 550k BeadChip
9973528	1	1	1	0	CHD	FISH BAC
N	7958

### Sheet: ST3_CNV_Control_Sources
Source	Number of Individuals	Total CNVs	Deletions	Duplications	Platform
Gain_controls	7993	943520	749076	194444	Ilumina, CGH
WTCC_controls	4385	524408	412649	111759	Affymetrix Array 6.0
Ottawa_controls	1704	62346	35339	27007	Affymetrix Array 6.0
