## Supplemental Table 4-5 for "Integrative analysis of genomic variants reveals new associations of candidate haploinsufficient genes with congenital heart disease"

### Sheet: Info
Supplemental Table 4. Gene set-based logistical regression enrichment CNV analysis.
geneset: Gene set name
n_genes: number of genes
beta: logistic regression beta coeficient
se: logistic regression standart error
z_value: computed z-value
p_value: p-value
OR: odd ratio
ci_lower_95: OR 95% confidence interval lower bound
ci_upper_95: OR 95% confidence interval upper bound
Supplemental Table 5. Gene set-based logistical regression enrichment CNV analysis stratified by observed/expected LOF ratio (from gnomAD).

### Sheet: ST4_enrichment_known_genesets
geneset	n_genes	beta	se	z_value	p_value	OR	ci_lower_95	ci_upper_95
Syndromic CHD	220	1.40069	0.116115	12.063	1.65688e-33	4.058	3.23395	5.09976
Nonsyndromic CHD	57	0.144601	0.459889	0.314426	0.753197	1.15558	0.476804	2.89001
Monoallelic CHD	130	1.41782	0.121599	11.6598	2.04472e-31	4.12812	3.25478	5.24297
Biallelic CHD	115	0.623766	0.355182	1.75619	0.0790565	1.86594	0.916077	3.69815
Developmental disorder	332	0.560733	0.085966	6.52272	6.90425e-11	1.75196	1.47903	2.07192
Known haploinsufficiency	294	0.818422	0.114365	7.15625	8.29162e-13	2.26692	1.80781	2.83253
Autosomal ressecive	1183	0.0331051	0.0520247	0.636334	0.524559	1.03366	0.932152	1.14233
All genes	19956	-0.00464289	0.00536517	-0.865377	0.386832	0.995368	0.984911	1.00582

### Sheet: ST5_enrichment_oeLOF
geneset	n_genes	beta	se	z_value	p_value	OR	ci_lower_95	ci_upper_95
oeLOF < 0.01	1268	0.336211	0.0391899	8.57901	9.56904e-18	1.39963	1.2959	1.51109
oeLOF < 0.05	1736	0.203043	0.0356514	5.69524	1.23199e-08	1.22513	1.14225	1.31356
oeLOF < 0.1	2733	0.0872171	0.0284124	3.06968	0.00214288	1.09113	1.03163	1.15308
oeLOF >= 0.1	16966	-0.0146831	0.00679074	-2.16222	0.030601	0.985424	0.972334	0.998566
