## Supplemental Table 7 for "Integrative analysis of genomic variants reveals new associations of candidate haploinsufficient genes with congenital heart disease"

### Sheet: Info
Supplemental Table 7. Case/control CNV permutation testing on known deletion syndrome (PLINK results).
*Syndrome: Syndrome description
chr: Chromosome
start: Start position
end: End position
case: Number of CNV cases
control: Number of CNV controls
p_value: p-value from permutation testing. EMP1 output from PLINK.
p_value_adj: adjusted p-value from permutation testing. EMP2 output from PLINK.
*Description from Decipher: This is a list of expert-curated microdeletion and microduplication syndromes involved in developmental disorders. These pages provide expert-reviewed clinical synopses of the syndromes, the size and nature of deletions or duplications, lists of genes contained within these aberrations, literature references, and links to appropriate support groups. Source: https://dec…

### Sheet: ST7_Known_Del_Syndrome
Syndrome	chr	start	end	case	control	p_value	p_value_adj
Williams-Beuren_Syndrome_(WBS)	7	72744455	74142672	33	0	9.999e-05	9.999e-05
9q_subtelomeric_deletion_syndrome	9	140513443	140730578	16	0	9.999e-05	9.999e-05
16p11.2-p12.2_microdeletion_syndrome	16	21512062	30199854	230	139	9.999e-05	9.999e-05
Wolf-Hirschhorn_Syndrome	4	1569197	2110236	12	0	9.999e-05	0.00049995
22q13_deletion_syndrome_(Phelan-Mcdermid_syndrome)	22	51045516	51187844	13	0	9.999e-05	0.00049995
2q33.1_deletion_syndrome	2	196925121	205206939	28	15	0.00019998	0.00279972
Rubinstein-Taybi_Syndrome	16	3775055	3930121	9	0	0.00039996	0.00329967
17q21.31_recurrent_microdeletion_syndrome_(Koolen_de_Vries_syndrome)	17	43705166	44294406	97	110	0.00019998	0.0125987
Split_hand/foot_malformation_1_(SHFM1)	7	96318078	96339203	3	0	0.0437956	0.472853
Miller-Dieker_syndrome_(MDS)	17	1	2588909	23	25	0.0384962	0.763724
8q21.11_Microdeletion_Syndrome	8	77226464	77766239	3	1	0.128687	0.877412
1q21.1_susceptibility_locus_for_Thrombocytopenia-Absent_Radius_(TAR)_syndrome	1	145386506	145748067	13	14	0.10249	0.953205
WAGR_11p13_deletion_syndrome	11	31806339	32457087	1	0	0.344566	0.985201
12p13.33_Microdeletion_Syndrome	12	1080000	1346471	1	0	0.342966	0.985201
16p13.11_recurrent_microdeletion_(neurocognitive_disorder_susceptibility_locus)	16	14986684	16486684	84	132	0.129087	0.992201
Recurrent_16p12.1_microdeletion_(neurodevelopmental_susceptibility_locus)	16	21946524	22467284	14	17	0.146785	0.9956
2q37_monosomy	2	239969863	240322643	2	1	0.277972	0.9984
Potocki-Shaffer_syndrome	11	43994800	46052450	4	4	0.287471	0.9996
12q14_microdeletion_syndrome	12	65071919	68645525	8	10	0.267773	0.9996
ATR-16_syndrome	16	60001	834372	23	35	0.285771	0.9997
1p36_microdeletion_syndrome	1	10001	12840259	131	886	1	1
1q21.1_recurrent_microdeletion_(susceptibility_locus_for_neurodevelopmental_disorders)	1	146533376	147883376	5	87	1	1
2p15-16.1_microdeletion_syndrome	2	59285696	61819815	3	7	1	1
2p21_Microdeletion_Syndrome	2	44410451	44589584	6	9	0.433457	1
3q29_microdeletion_syndrome	3	195726835	197344663	10	15	0.355764	1
Cri_du_Chat_Syndrome_(5p_deletion)	5	10001	12533304	226	1488	1	1
Sotos_syndrome	5	175724636	177052116	2	3	0.565243	1
8p23.1_deletion_syndrome	8	8100055	11764629	63	260	1	1
15q13.3_microdeletion_syndrome	15	30910306	32445407	28	73	1	1
15q24_recurrent_microdeletion_syndrome	15	74412643	75972911	0	3	1	1
Angelman_syndrome_(Type_1)	15	22749354	28438266	115	778	1	1
Prader-Willi_Syndrome_(Type_2)	15	23619912	28438266	75	725	1	1
Hereditary_Liability_to_Pressure_Palsies_(HNPP)	17	14097915	15470903	9	67	1	1
NF1-microdeletion_syndrome	17	29107097	30263321	2	5	1	1
RCAD_(renal_cysts_and_diabetes)	17	34815072	36215917	5	10	1	1
Smith-Magenis_Syndrome	17	16773072	20222149	17	369	1	1
22q11_deletion_syndrome_(Velocardiofacial_/_DiGeorge_syndrome)	22	19009792	21452445	179	986	1	1
22q11.2_distal_deletion_syndrome	22	21917117	23722445	31	141	1	1
