## Supplemental Table 9 for "Integrative analysis of genomic variants reveals new associations of candidate haploinsufficient genes with congenital heart disease"

### Sheet: Info
Supplemtal Table 9. Comparision of the DNM rates, stratified by variant consequences, between two independent cohorts.

### Sheet: ST9
	Number of DNMs		Number of trios		Poisson test
	Jin_2017	Sifrim_Hitz_2016	n_trios_jin	n_trios_sifrim	rates ratio	p-value
PTV	363	165	1784	704	0.868161	0.134314
Missense	1907	785	1784	704	0.958647	0.325034
Synonymous	680	244	1784	704	1.09976	0.214344
