## Supplemental Table 12 for "Integrative analysis of genomic variants reveals new associations of candidate haploinsufficient genes with congenital heart disease"

### Sheet: Info
Supplemental Table 12. List of gene sets used in the CNV enrichment analysis.
syndromic_chd: Manually curated list (from the literature) of syndromic CHD genes.
nonsyndromic_chd: Manually curated list (from the literature) of non-syndromic CHD genes.
monoallelic_chd: Manually curated list (from the literature) of CHD genes with mono-allelic requirement.
biallelic_chd: Manually curated list (from the literature) of CHD genes with bi-allelic requirement.
development_disorder: Known genes to be associated with developmental disorders.
AR: Autosomal recessive genes (curated from PMID:18571414 and PMID:22995991).
HI: Haploinsufficiency genes (extracted from https://dosage.clinicalgenome.org/, PMID:26014595).

### Sheet: syndromic_chd
SKI
RERE
SNIP1
PLOD1
RPL11
ARID1A
ZMPSTE24
DHCR24
RPL5
NRAS
PHGDH
RBM8A
SF3B4
RIT1
DDX59
TGFB2
TTC7A
WDR35
SOS1
WDPCP
ALMS1
ZEB2
LRP2
COL5A2
TMEM237
DIS3L2
PPP1CB
STAMBP
RNU4ATAC
COL3A1
RARB
TGFBR2
FLNB
CD96
IFT122
MRPS22
TP63
RAF1
SGOL1
TKT
EOGT
ACAD9
SOX2
EVC2
EVC
IGFBP7
PKD2
PPA2
NEK1
FBN2
NIPBL
SH3PXD2B
NSD1
TTC37
MAP3K7
FIG4
MTO1
FOXC1
TFAP2B
RAB23
BRAF
TBX20
CDK13
GLI3
EPHB4
ACTB
HOXA1
FKBP14
MPLKIP
ELN
COL1A2
ESCO2
KAT6A
CHD7
ZFPM2
KIAA0196
PEX2
PUF60
RECQL4
SMARCA2
FKTN
COL5A1
EHMT1
ANKS6
TGFBR1
COQ4
ABL1
ADAMTSL2
MID1
HCCS
OFD1
RPS6KA3
BCOR
KDM6A
NONO
HDAC8
COL4A5
GPC3
DDX3X
RBM10
FGD1
AMER1
MED12
COX7B
LAMP2
ZIC3
NSDHL
BGN
NAA10
KAT6B
CHUK
SMC3
SHOC2
FGFR2
PTF1A
CHST3
COX15
LRP5
PACS1
CEP57
KMT2A
CBL
HRAS
CDKN1C
TMEM216
B3GAT3
EFEMP2
DHCR7
HYLS1
ABCC9
CACNA1C
CHD4
KMT2D
CEP290
UBE3B
TBX5
MED13L
MGP
KRAS
DDX11
COL2A1
RPS26
RAP1B
PTPN11
TBX3
GPC6
B3GALTL
SOS2
FBLN5
MGAT2
TMEM260
TGFB3
POMT2
TTC8
KIF7
MEIS2
CHST14
UBR1
FBN1
MAP2K1
SMAD3
SPRED1
STRA6
RPS17
CREBBP
FTO
CTCF
ANKRD11
PKD1
TBC1D24
SALL1
IRX5
FOXF1
FOXC2
FANCA
RAI1
NF1
KANSL1
TRIM37
HES7
ELAC2
NEK8
G6PC3
EFTUD2
COL1A1
MKS1
PSMD12
KCNJ2
GAA
DTNA
SETBP1
SMAD4
CCBE1
GATA6
TXNL4A
ADAMTS10
SMARCA4
NFIX
MEGF8
MAP2K2
LONP1
GTPBP3
COX6B1
RPS19
SMG9
STK4
SLC2A10
ADNP
MKKS
JAG1
ASXL1
CTSA
SALL4
SOX18
DYRK1A
RBFOX2
EP300
SHANK3
CDC45
TBX1

### Sheet: nonsyndromic_chd
FOXE3
TNNT2
LEFTY2
DNAH6
SPEG
MAT2A
CFC1
DNAH1
CCDC39
SCN5A
MYLK
PLD1
CRELD1
NR1D2
ACVR2B
ZMYND10
PLXND1
NAA15
TLL1
PLRG1
DNAH5
LOX
PRDM6
NKX2-5
GJA1
CITED2
HEATR2
DNAH11
PKD1L1
GATA4
LRRC6
PQBP1
ARMC4
ACTA2
ATE1
NODAL
ANKRD1
MMP21
DCHS1
MYBPC3
MYH6
MYH7
DNAL1
ACTC1
TPM1
NR2F2
MYH11
TTC25
CCDC103
DNAI2
CCDC40
SMAD2
CCDC151
GDF1
CCDC114
TNNI3
DNAAF3
NOTCH1

### Sheet: monoallelic_chd
SKI
RERE
RPL11
ARID1A
FOXE3
RPL5
NRAS
SF3B4
RIT1
TNNT2
TGFB2
SOS1
ZEB2
COL5A2
PPP1CB
MAT2A
CFC1
COL3A1
TGFBR2
SCN5A
FLNB
CD96
MYLK
TP63
CRELD1
RAF1
NR1D2
ACVR2B
SOX2
PKD2
NAA15
TLL1
PLRG1
FBN2
NIPBL
NSD1
PRDM6
NKX2-5
MAP3K7
FOXC1
TFAP2B
CITED2
BRAF
TBX20
CDK13
GLI3
EPHB4
ACTB
ELN
KAT6A
CHD7
ZFPM2
GATA4
PUF60
SMARCA2
COL5A1
EHMT1
TGFBR1
ABL1
NAA10
KAT6B
ACTA2
SMC3
SHOC2
NODAL
ANKRD1
PACS1
KMT2A
CBL
HRAS
DCHS1
MYBPC3
ABCC9
CACNA1C
CHD4
KMT2D
TBX5
MED13L
KRAS
RPS26
RAP1B
PTPN11
TBX3
MYH6
SOS2
MYH7
TGFB3
MEIS2
FBN1
MAP2K1
SMAD3
ACTC1
SPRED1
TPM1
RPS17
NR2F2
CREBBP
MYH11
CTCF
ANKRD11
PKD1
SALL1
FOXF1
FOXC2
RAI1
NF1
KANSL1
EFTUD2
COL1A1
PSMD12
KCNJ2
SETBP1
SMAD4
SMAD2
SMARCA4
NFIX
MAP2K2
RPS19
TNNI3
ADNP
JAG1
ASXL1
SALL4
SOX18
DYRK1A
RBFOX2
EP300
SHANK3
CDC45
TBX1

### Sheet: biallelic_chd
SNIP1
PLOD1
ZMPSTE24
DHCR24
PHGDH
RBM8A
DDX59
TTC7A
WDR35
WDPCP
ALMS1
LRP2
TMEM237
SPEG
DIS3L2
STAMBP
RNU4ATAC
DNAH1
CCDC39
RARB
IFT122
MRPS22
PLD1
SGOL1
ZMYND10
TKT
EOGT
ACAD9
EVC2
EVC
IGFBP7
NEK1
DNAH5
SH3PXD2B
TTC37
LOX
FIG4
MTO1
RAB23
HEATR2
DNAH11
PKD1L1
HOXA1
FKBP14
MPLKIP
COL1A2
ESCO2
KIAA0196
PEX2
LRRC6
RECQL4
FKTN
ANKS6
COQ4
ADAMTSL2
ARMC4
ATE1
PTF1A
CHST3
COX15
MMP21
LRP5
TMEM216
B3GAT3
EFEMP2
DHCR7
HYLS1
CEP290
UBE3B
MGP
DDX11
GPC6
B3GALTL
FBLN5
MGAT2
TMEM260
DNAL1
POMT2
TTC8
KIF7
CHST14
UBR1
STRA6
FTO
TBC1D24
IRX5
FANCA
TTC25
TRIM37
HES7
ELAC2
NEK8
G6PC3
CCDC103
MKS1
DNAI2
CCDC40
GAA
CCBE1
GATA6
TXNL4A
CCDC151
ADAMTS10
GDF1
MEGF8
LONP1
GTPBP3
COX6B1
SMG9
CCDC114
DNAAF3
STK4
SLC2A10
MKKS
CTSA

### Sheet: developmental_disorder
GNAI3
KCNA2
NOTCH2
SKI
RERE
MTOR
AHDC1
COL11A1
POGZ
GATAD2B
LHX4
DSTYK
IRF6
DVL1
ATAD3A
GNB1
GRHL3
ARID1A
COL9A2
SLC2A1
FOXE3
GLMN
SLC25A24
NRAS
GJA8
SF3B4
ADAR
RIT1
WDR26
GJC2
ZBTB18
HNRNPU
MYT1L
GLI2
HECW2
SATB2
TRIP12
HDAC4
DNMT3A
SOS1
BCL11A
PAX8
ZEB2
SCN2A
SCN1A
PAX3
COL4A3
KIF1A
MYCN
MATN3
PPP1CB
SIX3
IFIH1
HOXD13
CRYGD
CRYGC
IHH
TWIST2
FOXP1
ZBTB20
BFSP2
STAG1
FGF12
ITPR1
RARB
TGFBR2
SCN11A
CTNNB1
PTH1R
FLNB
MITF
ZIC1
TP63
SETD5
BRPF1
SLC6A1
RAF1
QRICH1
WNT5A
GATA2
SOX2
DVL3
PITX2
FGFR3
MSX1
PHOX2B
DSPP
EDNRA
MAB21L2
PDE4D
MEF2C
FBN2
ANKH
NIPBL
HCN1
COL4A3BP
RASA1
NR2F1
AFF4
NSD1
FGF10
MAP3K1
PIK3R1
PURA
PDGFRB
TCOF1
NKX2-5
MSX2
FLT4
PHIP
ARID1B
RUNX2
GJA1
HIVEP2
TAB2
FOXC1
TUBB2A
TUBB2B
TFAP2A
TUBB
COL11A2
SYNGAP1
PPP2R5D
TFAP2B
COL9A1
COL10A1
AUTS2
BRAF
TBX20
CDK13
GLI3
GNAI1
EZH2
ACTB
TWIST1
HOXA13
ELN
SHH
MNX1
KCNQ3
FGFR1
KAT6A
CHD7
EYA1
TRPS1
EXT1
GATA4
SOX17
GDF6
PTDSS1
RAD21
PUF60
SMARCA2
ROR2
TEK
STXBP1
TSC1
KCNT1
EHMT1
BICD2
PTCH1
TGFBR1
LMX1B
GRIN1
SHOX
SLC35A2
IKBKG
KIF11
WAC
KAT6B
PTEN
ALDH18A1
PAX2
SMC3
SHOC2
FGFR2
EBF3
NODAL
GLUD1
PITX3
WDR11
CDON
LRP5
DEAF1
EXT2
ALX4
KMT2A
CBL
IFITM5
HRAS
KCNJ11
KCNC1
PAX6
WT1
FAM111A
MMP13
ABCC9
CACNA1C
CHD4
GRIN2B
GUCY2C
KMT2D
SCN8A
TRPV4
TBX5
CCND2
KRAS
PTHLH
COL2A1
TUBA1A
LEMD3
PTPN11
TBX3
NALCN
CHAMP1
GJA3
GJB2
POLR1D
EDNRB
ZIC2
PRKD1
GCH1
TSHR
DYNC1H1
TINF2
FOXG1
NKX2-1
PAX9
BMP4
OTX2
SIX1
TGFB3
YY1
GABRB3
FBN1
TCF12
MAP2K1
SMAD3
ACAN
CHD2
IGF1R
SPRED1
DLL4
KBTBD13
NR2F2
CREBBP
GRIN2A
GNAO1
CTCF
ANKRD11
TSC2
KIF22
PRRT2
SRCAP
SALL1
HSF4
MAF
FOXF1
FOXC2
PPM1D
GFAP
RAI1
NF1
KANSL1
BHLHA9
PAFAH1B1
MYH3
CRYBA1
HNF1B
THRA
EFTUD2
COL1A1
NOG
TBX4
SCN4A
PRKAR1A
SOX9
ACTG1
KCTD1
PIEZO2
SETBP1
SMAD4
TCF4
TGIF1
GATA6
SMARCA4
NFIX
NACC1
SIX5
CNOT3
MAP2K2
TUBB4A
KLF1
PIK3R2
COMP
SCN1B
TGFB1
RPS19
ERF
DMPK
CRX
FTL
PPP2R1A
HNF4A
CSNK2A1
ADNP
CHRNA4
SNRPB
JAG1
ASXL1
GDF5
MAFB
KCNB1
SALL4
GNAS
COL9A3
KCNQ2
DYRK1A
SON
CRYAA
SIK1
COL6A1
MYH9
CRYBB1
DEPDC5
EP300
TCF20
TBX1
SMARCB1
CRYBB2
CRYBA4
SOX10

### Sheet: AR
AAAS
AASS
ABAT
ABCA1
ABCA12
ABCA3
ABCA4
ABCB11
ABCC2
ABCC6
ABCD3
ABCG5
ABCG8
ABHD12
ABHD5
ACAD8
ACAD9
ACADL
ACADM
ACADS
ACADSB
ACADVL
ACAT1
ACE
ACOX1
ACY1
ADA
ADAM9
ADAMTS17
ADAMTS2
ADAMTSL2
ADAMTSL4
ADCK3
ADSL
AGA
AGL
AGPAT2
AGPS
AGRN
AGT
AGTR1
AGXT
AHCY
AHI1
AICDA
AIPL1
AIRE
AK2
AKR1D1
ALAD
ALDH18A1
ALDH3A2
ALDH4A1
ALDH5A1
ALDH6A1
ALDH7A1
ALDH9A1
ALDOA
ALDOB
ALG12
ALG2
ALG3
ALG6
ALG8
ALG9
ALMS1
ALOX12B
ALOXE3
ALPL
ALS2
ALX3
AMACR
AMH
AMHR2
AMN
AMT
ANGPTL3
ANO10
ANO6
ANTXR2
AP3B1
AP4M1
AP5Z1
APOB
APOC2
APOE
APRT
APTX
AQP2
ARFGEF2
ARL13B
ARL6
ARSA
ARSB
ASAH1
ASH1L
ASL
ASPA
ASPM
ASS1
ATCAY
ATIC
ATM
ATP13A2
ATP2A1
ATP6V0A2
ATP6V0A4
ATP6V1B1
ATP7B
ATP8B1
ATPAF2
ATR
AUH
AURKC
B2M
B3GALTL
B4GALT7
BAAT
BBS1
BBS10
BBS12
BBS2
BBS4
BBS5
BBS7
BBS9
BCHE
BCKDHA
BCKDHB
BCS1L
BDNF
BFSP1
BIN1
BLM
BLNK
BLOC1S3
BPGM
BRAF
BSND
BTD
BUB1B
C12orf65
C14orf166
C1QB
C1QC
C1R
C1S
C2
C2orf71
C4A
C5
C9
CA2
CABP4
CACNA2D4
CAPN3
CARD9
CASP8
CASQ2
CATSPER1
CAV1
CBS
CBX2
CC2D1A
CC2D2A
CCBE1
CCT5
CD151
CD19
CD247
CD320
CD36
CD3D
CD3E
CD3G
CD40
CD79A
CD81
CD8A
CD96
CDAN1
CDH15
CDH23
CDH3
CDK5RAP2
CEBPE
CEP152
CEP290
CERKL
CFC1
CFI
CFL2
CFTR
CHAT
CHRNB1
CHRNE
CHRNG
CHST14
CHST6
CHUK
CIRH1A
CLCF1
CLCN1
CLCN7
CLCNKB
CLDN1
CLDN14
CLDN16
CLDN19
CLEC10A
CLN3
CLN5
CLN6
CLN8
CLRN1
CNGA1
CNGA3
CNGB1
CNGB3
CNNM4
CNTN1
CNTNAP2
COG1
COG5
COG7
COG8
COL17A1
COL18A1
COL4A3
COL4A4
COL6A1
COL6A2
COL6A3
COLQ
COMT
COQ2
COQ9
COX10
COX15
COX4I2
COX6B1
CP
CPT1A
CPT2
CRB1
CRBN
CREBBP
CRLF1
CRYBB3
CSF2RB
CSTB
CTDP1
CTDSPL
CTNS
CTSA
CTSC
CTSD
CTSK
CUBN
CUL7
CXCL10
CYB5A
CYB5R3
CYBA
CYP11A1
CYP11B1
CYP11B2
CYP17A1
CYP19A1
CYP21A2
CYP27A1
CYP27B1
CYP2C19
CYP2D6
CYP2R1
CYP4F22
CYP4V2
CYP7B1
CYTIP
D2HGDH
DARS2
DBH
DBT
DCAF17
DCLRE1C
DCXR
DDB2
DDC
DDR2
DDX11
DECR1
DFNB31
DGKE
DHCR24
DHCR7
DHH
DHODH
DLAT
DLD
DLL3
DMGDH
DMTF1
DNAAF1
DNAAF2
DNAH11
DNAH5
DNAI1
DNAI2
DNAJC19
DNMT3B
DOK7
DOLK
DPAGT1
DPM1
DPM3
DPYD
DPYS
DRD4
DSC3
DSG4
DSP
DTNBP1
DUOX2
DUOXA2
DYM
DYNC2H1
DYSF
ECM1
EDAR
EDARADD
EDN3
EDNRB
EFEMP2
EFHC1
EGF
EIF2AK3
EIF2B1
EIF2B2
EIF2B3
EIF2B4
EIF2B5
ELANE
EMG1
ENAM
ENO3
ENPP1
EPB41
EPB42
EPCAM
EPM2A
EPX
ERBB3
ERCC1
ERCC2
ERCC3
ERCC4
ERCC5
ERCC6
ERCC8
ESCO2
ESRRB
ETFA
ETFB
ETFDH
ETHE1
EVC
EVC2
EYS
F10
F12
F13A1
F13B
F5
F7
FA2H
FAM126A
FAM134B
FAM161A
FAM188A
FAM20C
FANCA
FANCB
FANCC
FANCD2
FANCE
FANCF
FANCG
FANCI
FANCL
FANCM
FASTKD2
FBLN5
FBN1
FBP1
FBXO7
FERMT1
FERMT3
FGA
FGB
FGD4
FGF23
FGFR2
FGG
FH
FIG4
FKBP10
FKRP
FKTN
FLNB
FLVCR1
FLVCR2
FMO3
FOLR1
FOXE1
FOXF1
FOXI1
FOXN1
FOXRED1
FRAS1
FREM1
FREM2
FSHB
FSHR
FTCD
FTO
FUCA1
FUS
FUT1
FXN
G6PC
G6PC3
GAA
GAL3ST1
GALC
GALE
GALK1
GALNS
GALNT3
GALT
GAMT
GAN
GATM
GBA
GBE1
GCDH
GCH1
GCLC
GCSH
GDAP1
GDF1
GDF5
GFM1
GGCX
GGT1
GH1
GHR
GHRHR
GHSR
GIF
GJB3
GJC2
GLB1
GLDC
GLE1
GLI3
GLIS2
GLIS3
GLRB
GLRX5
GLUL
GM2A
GNAT2
GNE
GNMT
GNPAT
GNPTAB
GNPTG
GNRHR
GNS
GORAB
GP1BA
GP1BB
GP9
GPC6
GPR56
GPSM2
GPX1
GRHPR
GRIK2
GRK1
GRM6
GRXCR1
GSR
GTF2H5
GUSB
GYG1
GYS1
GYS2
HADH
HADHA
HADHB
HAL
HAMP
HAX1
HBB
HES7
HESX1
HEXA
HEXB
HFE
HFE2
HGD
HGF
HGSNAT
HIBCH
HLCS
HMGCL
HMGCS2
HMOX1
HMX1
HOGA1
HOXA1
HOXA2
HPD
HPGD
HPS1
HPS3
HPS4
HPS5
HPS6
HPSE2
HR
HSD11B2
HSD17B3
HSD17B4
HSD3B2
HSD3B7
HSPG2
HYAL1
HYLS1
ICK
ICOS
IDH3B
IDUA
IFNGR1
IFNGR2
IFT80
IGF1
IGHMBP2
IGLL1
IHH
IKBKAP
IL10RA
IL10RB
IL12B
IL12RB1
IL1RN
IL2RA
IL7R
IMPDH1
IMPG2
INPP5E
INSL3
INSR
INTS2
IQCB1
IRAK4
ISYNA1
ITCH
ITGA2B
ITGA6
ITGA7
ITGB2
ITGB3
ITGB4
IVD
IYD
JAK3
JAM3
KAAG1
KARS
KCNA4
KCNE1
KCNJ1
KCNJ10
KCNV2
KCTD7
KERA
KHK
KIAA1279
KLK4
KLKB1
KMT2D
KRT14
KRT18
KRT8
L2HGDH
LAMA2
LAMA4
LAMB2
LAMB3
LAMC2
LAMTOR2
LARGE
LBR
LCA5
LCAT
LDHA
LDLRAP1
LEP
LEPR
LFNG
LHFPL5
LHX3
LIFR
LIG4
LIM2
LIPA
LIPH
LMAN1
LMBRD1
LMF1
LOXHD1
LPAR6
LPIN1
LPIN2
LPL
LRAT
LRIG1
LRP4
LRPPRC
LRTOMT
LTBP3
LTBP4
LTC4S
LYST
MAN2B1
MANBA
MAPK10
MARCKS
MARVELD2
MASP2
MAT1A
MATN3
MC2R
MCCC1
MCCC2
MCEE
MCF2L
MCFD2
MCOLN1
MCPH1
MED17
MED25
MEFV
MESP2
MFRP
MFSD8
MGP
MKKS
MKS1
MLC1
MLPH
MMAA
MMAB
MMACHC
MMADHC
MMP2
MMP25
MMP9
MOCS1
MOCS2
MOGAT2
MOGS
MPDU1
MPI
MPL
MPLKIP
MPO
MPV17
MPZL2
MRAP
MRE11A
MRO
MRPL36
MRPS16
MRPS22
MS4A1
MSRB3
MT3
MTA3
MTHFR
MTMR2
MTPAP
MTR
MTRR
MTTP
MUC1
MUSK
MUT
MUTYH
MVK
MYD88
MYL4
MYO15A
MYO3A
MYO5A
MYO5B
NAGA
NAGLU
NAGS
NBN
NCF1
NCF2
NDRG1
NDUFA11
NDUFA2
NDUFAF2
NDUFAF3
NDUFAF4
NDUFAF5
NDUFAF6
NDUFS1
NDUFS2
NDUFS3
NDUFS4
NDUFS6
NDUFS7
NDUFS8
NDUFV1
NDUFV2
NEB
NEK1
NEK8
NEU1
NEUROG3
NGF
NHEJ1
NHLRC1
NHP2
NIPAL4
NKX2-6
NKX3-2
NLRP7
NME8
NODAL
NOLC1
NOP10
NPC1
NPC2
NPHP1
NPHP3
NPHP4
NPHS1
NPHS2
NPR2
NPRL2
NR2E3
NRXN1
NT5C3A
NT5E
NTRK1
NUBPL
NUP62
NXPH2
OAT
OBSL1
OCA2
OCLN
OGDH
OPA3
ORAI1
OTOA
OTOF
OXCT1
P2RY12
P3H1
PAH
PANK2
PAPSS2
PARK2
PARK7
PAX8
PCBD1
PCCA
PCCB
PCDH15
PCK1
PCK2
PCNT
PCSK1
PDE6A
PDE6C
PDE6G
PDHB
PDP1
PDSS1
PDSS2
PDX1
PDYN
PEA15
PEPD
PEX1
PEX10
PEX14
PEX16
PEX19
PEX2
PEX26
PEX3
PEX5
PEX6
PEX7
PFKM
PGAM2
PGM1
PHGDH
PHKB
PHKG2
PHOX2A
PHYH
PIGM
PINK1
PIP5K1C
PKHD1
PKLR
PKP1
PLA2G4A
PLA2G6
PLCB1
PLCE1
PLEC
PLEKHG5
PLEKHM1
PLG
PLOD1
PLOD2
PLOD3
PMM2
PNKP
PNLIP
PNPLA2
PNPLA6
PNPO
PODXL
POLG
POLQ
POLR1C
POMC
POMGNT1
POMP
POMT1
POMT2
POR
POSTN
PPIB
PPP1R3A
PPP1R3B
PPP3CB
PPT1
PRCD
PRF1
PRG4
PRICKLE1
PRKRA
PROK1
PROKR2
PROM1
PROP1
PRSS12
PRX
PSAP
PSAT1
PSEN1
PSMA7
PSPH
PTF1A
PTH1R
PTPN14
PTPRC
PTPRQ
PTRF
PTS
PUS1
PVRL1
PVRL4
PYCR1
PYGL
PYGM
QDPR
RAB23
RAB27A
RAB3GAP2
RAD50
RAG1
RAG2
RAPSN
RARS2
RAX
RBM28
RD3
RDH12
RDH5
RDX
RELN
REN
RFT1
RGS9BP
RHAG
RLBP1
RNASEH2A
RNASEH2B
RNASEH2C
RNASET2
RNF168
ROBO3
RORA
RPE65
RPGRIP1
RPGRIP1L
RPIA
RSPH4A
RSPH9
RSPO1
RSPO4
RXFP2
RYR1
SACS
SAG
SAMD9
SAMHD1
SAR1B
SBDS
SBF2
SC5D
SCARB2
SCGB1D1
SCN5A
SCNN1A
SCNN1B
SCNN1G
SCO1
SCO2
SDHA
SDHAF1
SEC23A
SEC23B
SECISBP2
SEPN1
SERPINA1
SERPINA6
SERPINB6
SERPINE1
SERPINF2
SETX
SFTPB
SFTPC
SGCA
SGCB
SGCG
SGSH
SH3PXD2B
SH3TC2
SI
SIL1
SIX6
SLC10A2
SLC11A2
SLC12A1
SLC12A3
SLC12A6
SLC17A5
SLC19A2
SLC19A3
SLC22A12
SLC22A3
SLC22A5
SLC25A12
SLC25A13
SLC25A15
SLC25A19
SLC25A20
SLC25A22
SLC25A3
SLC25A38
SLC26A1
SLC26A2
SLC26A3
SLC26A5
SLC29A3
SLC2A2
SLC33A1
SLC34A2
SLC34A3
SLC35A2
SLC35C1
SLC35D1
SLC36A2
SLC37A4
SLC38A1
SLC39A13
SLC39A4
SLC3A1
SLC45A2
SLC46A1
SLC4A11
SLC4A4
SLC50A1
SLC52A3
SLC5A1
SLC5A2
SLC5A5
SLC6A19
SLC6A5
SLC7A7
SLC7A9
SLURP1
SMARCAL1
SMN1
SMPD1
SNAI2
SNAP29
SOBP
SOST
SP110
SPATA7
SPG11
SPG20
SPG21
SPG7
SPINK5
SPINT2
SPTA1
SRD5A2
SRD5A3
ST14
ST3GAL5
STAR
STAT1
STIL
STIM1
STRA6
STRADA
STRC
STX11
STXBP2
SUCLA2
SUCLG1
SUMF1
SUOX
SURF1
SYCP2
TACR1
TACSTD2
TALDO1
TAP1
TAP2
TAPBP
TAT
TBC1D24
TBCE
TBX15
TBX19
TBXAS1
TCAP
TCIRG1
TCN2
TDP1
TECTA
TF
TFF1
TFR2
TG
TGFB1
TGM1
TGM5
TH
THRB
TINAGL1
TJP2
TMC1
TMC6
TMC8
TMEM126A
TMEM216
TMEM67
TMEM70
TMIE
TMPRSS15
TMPRSS3
TMPRSS4
TMPRSS6
TNFRSF11B
TNFRSF13C
TNFSF11
TNNT1
TNXB
TOPORS
TP53
TPO
TPP1
TPRN
TRAF4
TRAPPC9
TREM2
TRH
TRHR
TRIM32
TRIM37
TRIOBP
TRIP11
TRMU
TRPM1
TRPM6
TSC1
TSEN2
TSEN34
TSEN54
TSFM
TSHB
TSPYL1
TSPYL2
TTC8
TTN
TTPA
TUBA8
TUFM
TULP1
TUSC3
TYK2
TYMP
TYR
TYROBP
TYRP1
UBR1
UMPS
UNC13D
UNG
UPB1
UQCRB
UQCRQ
UROC1
UROS
USH1C
USH1G
USH2A
VDR
VHL
VIPAS39
VLDLR
VPS13A
VPS13B
VPS33B
VRK1
VSIG2
VSX1
VSX2
VWF
WDPCP
WDR35
WDR62
WDR72
WISP3
WNT10A
WNT10B
WNT3
WNT7A
WRN
WT1
XDH
XPA
XPC
XPNPEP3
YARS2
ZAP70
ZFP36
ZFP57
ZFYVE26
ZMPSTE24
ZNF160
ZNF384
ZNF513
ZNF592

### Sheet: HI
AAGAB
ABCD1
ACSL4
ACVRL1
ADNP
AFF2
AHDC1
ALX4
ANK2
ANKRD11
ANOS1
AP1S2
APC
AR
ARID1A
ARID1B
ARSE
ASH1L
ASXL1
ASXL3
ATP7A
ATRX
AUTS2
AVPR2
BAG3
BCL11A
BCOR
BMPR1A
BMPR2
BRCA1
BRCA2
BTK
CACNA1A
CAMTA1
CASK
CDKL5
CDKN1C
CHD2
CHD7
CHD8
CHM
CHRDL1
CIC
CLCN5
CNKSR2
COL1A1
COL2A1
COL3A1
COL4A5
COL5A1
CREBBP
CTNNB1
CUL4B
CYBB
DCX
DDX3X
DICER1
DMD
DPP6
DSCAM
DYRK1A
EDA
EDNRB
EFNB1
EFTUD2
EHMT1
ENG
EP300
EXT1
EXT2
EYA1
EYA4
F8
F9
FANCB
FASN
FBN1
FGD1
FGF10
FGFR1
FLCN
FLG
FLNA
FMR1
FOXC1
FOXC2
FOXF1
FOXG1
FOXL2
FOXP1
FRMD7
FTSJ1
FZD4
FZR1
GATA2
GATA3
GATA4
GATA6
GATAD2B
GCH1
GDF5
GK
GLI2
GLI3
GLMN
GNAS
GPC3
GRIN2B
HCCS
HDAC8
HIVEP2
HNF1B
HNRNPK
HOXD13
HPRT1
IDS
IGF1R
IKBKG
IL1RAPL1
IQSEC2
IRF6
JAG1
KANSL1
KAT6A
KAT6B
KCNH2
KCNQ1
KCNQ2
KDM5C
KDM6A
KIF11
KMT2A
KMT2B
KMT2C
KMT2D
L1CAM
LAMP2
LDLR
LEMD3
LHX4
LMX1B
MBD5
MECP2
MED13L
MEF2C
MEN1
MID1
MITF
MLH1
MNX1
MPP3
MSH2
MSH6
MSX2
MTM1
MYBPC3
MYCN
MYT1L
NAT8
NCKAP1
NDP
NEXMIF
NF1
NF2
NFIA
NHS
NIPBL
NKX2-5
NR0B1
NR5A1
NRXN1
NSD1
NSDHL
NYX
OCRL
OFD1
OPHN1
OTC
OTX2
PAFAH1B1
PAX2
PAX3
PAX6
PAX9
PCDH19
PDHA1
PGK1
PHEX
PHF6
PHF8
PITX2
PKD1
PKP2
PLP1
PMS2
POGZ
PORCN
PQBP1
PRKD2
PRPS1
PTCH1
PTCHD1
PTEN
PTPN11
PURA
PXMP2
RAB39B
RASA1
RB1
RET
RNASE12
RP2
RPS17
RPS19
RPS24
RPS26
RPS6KA3
RSC1A1
RUNX1
SALL1
SALL4
SATB2
SCN1A
SCN2A
SDHB
SDHC
SDHD
SETBP1
SETD1A
SETD5
SF3B4
SGCE
SH2D1A
SH3D19
SHANK3
SHH
SHOX
SIX3
SLC16A2
SLC2A1
SLC35A2
SLC6A1
SLC6A8
SLC9A6
SMAD3
SMAD4
SMARCB1
SMC1A
SMIM6
SMS
SOX10
SOX11
SOX2
SOX5
SOX9
SPRED1
SRY
STK11
STS
STXBP1
SYNGAP1
TBR1
TBX22
TBX3
TBX5
TCF12
TCF20
TCF7L2
TCOF1
TFAP2B
TGIF1
TIMM8A
TP53
TRAPPC2
TRIO
TRIP12
TRPS1
TSC1
TSC2
TWIST1
UBA2
UBE3A
UPF3B
USP9X
VHL
WAC
WDFY3
WDR45
WT1
XIAP
ZEB2
ZIC2
ZIC3
ZMYND11
